# The Vaginal Microbiome as a Reservoir for Uropathogens: Population-Scale Metagenomics of Women Recently Experiencing BV & UTI

**DOI:** 10.1101/2025.11.27.690987

**Authors:** Sonia N. Whang, Xinyue Wang, Krystal J. Thomas-White, Genevieve Olmschenk, John E. Garza, Pita Navarro, Nicole M. Gilbert

**Affiliations:** Department of Pediatrics, Washington University School of Medicine in St. Louis, MO 63110, USA; Institute for Informatics, Data Science and Biostatistics, Washington University School of Medicine in St. Louis, MO 63110, USA; Evvy, New York, NY 10001, USA; McDonnell Genome Institute, Washington University School of Medicine in St. Louis, MO 63310, USA; Department of Obstetrics and Gynecology, Washington University School of Medicine in St. Louis, MO 63110, USA; Department of Molecular Microbiology, Washington University School of Medicine in St. Louis, MO 63110, USA; Center for Women’s Infectious Disease Research, Washington University School of Medicine in St. Louis, MO 63110, USA

## Abstract

The vaginal microbiome (VMB) influences susceptibility to urogenital infections, yet large-scale, population-based species-level metagenomic studies are rare. We analyzed cross-sectional shotgun metagenomic profiles and linked clinical metadata from 10,003 women across the United States who self-reported recent bacterial vaginosis (BV), urinary tract infection (UTI), both, or neither. Women reporting recent BV or UTI displayed distinct community structures, including higher prevalence of VALENCIA CST-IV subtypes and significantly elevated alpha diversity compared with women who reported no prior diagnosis. Species-level *Gardnerella* profiling revealed that multiple *Gardnerella* species were enriched in the recent BV group but did not differ significantly between UTI and non-UTI groups, refining prior mechanistic hypotheses. Uropathogens such as *E. coli, E. faecalis*, and *S. saprophyticus* were detectable at higher prevalence and relative abundance in women who recently experienced UTI, including among participants who reported recent antibiotic use, consistent with the possibility of residual or recurrent vaginal colonization. These findings demonstrate that microbial signatures associated with recent BV and UTI remain detectable at population scale, provide a high-resolution reference for human vaginal metagenomics, and offer new directions for prevention strategies that consider the vaginal reservoir in recurrent urogenital infections.
