## Supplemental Tables for "The Vaginal Microbiome as a Reservoir for Uropathogens: Population-Scale Metagenomics of Women Recently Experiencing BV & UTI"

### Sheet: S1 Demographics
Supplementary Table 1: Demographics Comparisons Between Groups: Adjusted Odds Ratio (95% CI)
Category Variables	UTI vs ND	BV vs ND	BV&UTI vs ND	UTI vs BV	BV&UTI vs UTI	BV&UTI vs BV
	(ref=ND)	(ref=ND)	(ref=ND)	(ref=BV)	(ref=UTI)	(ref=BV)
Race & Ethnicity
White (ref = white)	(ref)	(ref)	(ref)	(ref)	(ref)	(ref)
Hispanic or Latino	0.99 (0.8, 1.3)	1.1 (0.9, 1.3)	1.5 (1.2, 1.9)	0.9 (0.7, 1.1)	1.5 (1.1, 2.0)	1.4 (1.1, 1.7)
Black or African American	0.7 (0.5, 0.9)	2.0 (1.7, 2.4)	2.3 (1.7, 3.0)	0.3 (0.2, 0.5)	3.5 (2.4, 5.0)	1.1 (0.9, 1.4)
Asian	0.6 (0.4, 0.9)	0.9 (0.7, 1.2)	1.0 (0.7, 1.6)	0.6 (0.4, 0.99)	1.8 (1.0, 3.2)	1.1 (0.8, 1.7)
2 Reported:	1.2 (0.9, 1.6)	1.4 (1.1, 1.7)	1.2 (0.8, 1.7)	0.9 (0.7, 1.2)	1.0 (0.7, 1.5)	0.9 (0.6, 1.2)
Asian-White	1.1 (0.6, 2.0)	1.1 (0.7, 1.7)	0.7 (0.3, 1.6)	0.96 (0.5, 1.7)	0.6 (0.3, 1.6)	0.6 (0.3, 1.4)
Black-White	0.6 (0.3, 1.3)	1.4 (0.9, 2.1)	1.5 (0.8, 2.8)	0.4 (0.2, 0.9)	2.6 (1.1, 6.1)	1.1 (0.6, 1.9)
Hispanic-White	1.5 (1.0, 2.3)	1.5 (1.1, 2.0)	1.3 (0.8, 2.1)	1.0 (0.7, 1.5)	0.8 (0.5, 1.4)	0.9 (0.6, 1.3)
>2 Reported	0.5 (0.3, 0.8)	1.2 (0.9, 1.5)	1.5 (1.1, 2.1)	0.4 (0.3, 0.7)	3.0 (1.8, 4.8)	1.3 (0.9, 1.7)
Other	0.5 (0.3, 0.8)	0.7 (0.6, 0.9)	0.9 (0.6, 1.3)	0.7 (0.5, 1.1)	1.7 (0.96, 2.8)	1.2 (0.8, 1.8)
Preferred not to say	Not done	Not done	Not done	Not done	Not done	Not done
Pregnancy Status
No pregnancy (ref)	(ref)	(ref)	(ref)	(ref)	(ref)	(ref)
Current Pregnancy	0.9 (0.5, 1.6)	0.7 (0.4, 1.0)	0.9 (0.5, 1.7)	1.3 (0.7, 2.3)	1.1 (0.5, 2.2)	1.4 (0.8, 2.5)
Unknown	Not done	Not done	Not done	Not done	Not done	Not done
Menopause Status
Not in menopause (ref)	(ref)	(ref)	(ref)	(ref)	(ref)	(ref)
Perimenopause	1.6 (1.3, 2.1)	1.1 (0.9, 1.3)	1.2 (0.98, 1.6)	1.5 (1.2, 1.8)	0.8 (0.6, 0.99)	1.1 (0.9, 1.4)
Early menopause	2.4 (1.6, 3.8)	1.6 (1.2, 2.3)	1.7 (1.1, 2.8)	1.5 (1.0, 2.1)	0.7 (0.4, 1.2)	1.1 (0.7, 1.6)
In menopause	2.1 (1.6, 2.6)	0.7 (0.6, 0.8)	1.3 (0.98, 1.7)	3.0 (2.4, 3.8)	0.6 (0.5, 0.8)	1.9 (1.4, 2.4)
Numeric Variables	difference	difference	difference	difference	difference	difference
Multiple comparisons	(ND – UTI)	(ND – BV)	(ND -BV&UTI)	(BV – UTI)	(UTI – BV&UTI)	BV – BV&UTI)
Age† (Bonferroni adjust)
Adj- LSMean -diff	-2.1	0.98	0.11	-3.11	2.45	-0.87
95%CI of LSmean-diff	(-3.0, -1.26)	(0.38, 1.58)	(-0.80, 1.03)	(-3.94, -2.29)	(1.17, 3.33)	(-1.73, 0.00)
p-value	P<0.0001	P<0.0001	P=1.0	P<0.0001	P<0.0001	P=0.05
BMI† (Bonferroni adjust)
Adj-difference-LSMean	0.41	-0.18	-0.46	0.59	-0.87	-0.28
95%CI of mean-difference	(-0.12, 0.95)	(-0.54, 0.18)	(-1.02, 0.10)	(0.09, 1.10)	(-1.53, -0.21)	(-0.80, 0.25)
p-value	P=0.2536	P=1.0	P=0.1836	P=0.0111	P=0.0029	P=1.0
Supplementary Table 1: Comparisons adjusted odds ratio (95% CI) between groups under Category Variables. Race & ethnicity categories were compared to ‘White’ women as a reference. ‘Not Pregnant’ women were used as reference for the other categories under Pregnancy Status, and women ‘Not in menopause’ were used as a reference for the other categories under Menopause Status. Pairwise comparisons of…

### Sheet: S2 Community Types
Supplementary Table 2A: CST Summary
Groups	Total	ND		UTI		BV		BV&UTI		P-value
CST	N	N	%(/Cohort)	N	%(/Cohort)	N	%(/Cohort)	N	%(/Cohort)
CST_I	3151	1210	0.414526	464	0.391561	1197	0.247008	280	0.265907	P<0.0001
CST_II	476	122	0.0417951	76	0.064135	217	0.0447792	61	0.0579297	P<0.0001
CST_III	2380	665	0.227818	253	0.213502	1217	0.251135	245	0.232669	P<0.0001
CST_IV	3782	849	0.290853	364	0.307173	2128	0.439125	441	0.418803	P<0.0001
CST_V	214	73	0.0250086	28	0.0236287	87	0.017953	26	0.0246914	P<0.0001
Total	10003	2919	0.291812	1185	0.118464	4846	0.484455	1053	0.105268
Supplementary Table 2A: CST Comparisons Between Groups: Adjusted Odds Ratio (95% CI)
Groups	UTI vs ND	BV vs ND	BV&UTI vs ND	UTI vs BV	BV&UTI vs UTI	BV&UTI vs BV
CST_I	0.930 (0.807,1.070)	0.449 (0.406,0.496)	0.519 (0.443,0.607)	2.040 (1.778,2.339)	0.568 (0.472,0.683)	1.139 (0.978,1.328)
CST_II	1.537 (1.138,2.076)	1.128 (0.897,1.418)	1.429 (1.037,1.969)	1.313 (0.998,1.729)	0.973 (0.973,0.997)	1.301 (0.968,1.747)
CST_III	0.966 (0.818,1.141)	1.117 (1.001,1.246)	1.024 (0.865,1.214)	0.874 (0.748,1.022)	1.026 (0.834,1.261)	0.915 (0.781,1.072)
CST_IV	1.012 (0.869,1.179)	1.980 (1.792,2.188)	1.733 (1.493,2.013)	0.521 (0.453,0.600)	1.703 (1.419,2.044)	0.890 (0.776,1.020)
CST_V	0.975 (0.624,1.524)	0.709 (0.516,0.974)	1.007 (0.637,1.594)	1.3334 (0.862,2.065)	1.103 (0.637,1.912)	1.424 (0.912,2.222)
Supplementary Table 2B: Valencia Type Summary
Groups	Total	ND		UTI		BV		BV&UTI		P-value
VALENCIA_TYPE	N	N	%(/Cohort)	N	%(/Cohort)	N	%(/Cohort)	N	%(/Cohort)
I-A	1881	792	0.271326	278	0.234599	652	0.134544	159	0.150997	P<0.0001
I-B	1270	418	0.1432	186	0.156962	545	0.112464	121	0.11491	P<0.0001
II	476	122	0.0417951	76	0.064135	217	0.0447792	61	0.0579297	P<0.0001
III-A	983	287	0.0983213	95	0.0801688	510	0.105241	91	0.0864198	P<0.0001
III-B	1397	378	0.129496	158	0.133333	707	0.145894	154	0.146249	P<0.0001
IV-A	15	4	0.00137033	0	0	9	0.0018572	2	0.00189934	P<0.0001
IV-B	2960	654	0.224049	240	0.202532	1733	0.357615	333	0.316239	P<0.0001
IV-C0	400	89	0.0304899	54	0.0455696	199	0.0410648	58	0.0550807	P<0.0001
IV-C1	91	19	0.00650908	9	0.00759494	56	0.0115559	7	0.00664767	P<0.0001
IV-C2	113	26	0.00890716	25	0.021097	48	0.00990508	14	0.0132953	P<0.0001
IV-C3	202	57	0.0195272	35	0.0295359	83	0.0171275	27	0.025641	P<0.0001
IV-C4	1	0	0	1	0.000843882	0	0	0	0	P<0.0001
V	214	73	0.0250086	28	0.0236287	87	0.017953	26	0.0246914	P<0.0001
Total	10003	2919	0.291812	1185	0.118464	4846	0.484455	1053	0.105268
Supplementary Table 2B: Valencia Type Comparisons Between Groups: Adjusted Odds Ratio (95% CI)
Groups	UTI vs ND	BV vs ND	BVUTI vs ND	UTI vs BV	BVUTI vs UTI	BVUTI vs BV
I-A	0.847 (0.722,0.994)	0.400 (0.356,0.450)	0.483 (0.399,0.584)	2.095 (1.783,2.463)	0.581 (0.465,0.725)	1.179 (0.975,1.425)
I-B	1.113 (0.920,1.347)	0.760 (0.662,0.872)	0.792 (0.637,0.985)	1.457 (1.212,1.750)	0.713 (0.554,0.917)	1.049 (0.850,1.294)
II	1.537 (1.138,2.076)	1.128 (0.897,1.418)	1.429 (1.037,1.969)	1.313 (0.998,1.729)	0.973 (0.681,1.390)	1.301 (0.968,1.747)
III-A	0.834 (0.652,1.066)	1.060 (0.908,1.236)	0.847 (0.659,1.088)	0.781 (0.619,0.985)	1.019 (0.748,1.388)	0.814 (0.644,1.029)
III-B	1.081 (0.883,1.323)	1.133 (0.989,1.297)	1.166 (0.950,1.431)	0.974 (0.807,1.177)	1.025 (0.800,1.312)	1.012 (0.837,1.224)
IV-A	<0.001 (<0.001,>999.999)	1.264 (0.383,4.169)	1.622 (0.296,8.895)	<0.001 (<0.001,>999.999)	>999.999 (<0.001,>999.999)	1.049 (0.225,4.885)
IV-B	0.844 (0.712,1.000)	1.947 (1.751,2.165)	1.560 (1.331,1.828)	0.445 (0.381,0.520)	1.816 (1.490,2.214)	0.817 (0.708,0.943)
IV-C0	1.449 (1.014,2.069)	1.420 (1.096,1.839)	1.816 (1.284,2.569)	1.044 (0.759,1.435)	1.171 (0.787,1.742)	1.288 (0.951,1.746)
IV-C1	1.104 (0.490,2.489)	1.930 (1.142,3.264)	1.012 (0.419,2.441)	0.552 (0.269,1.135)	1.035 (0.373,2.875)	0.574 (0.260,1.266)
IV-C2	1.971 (1.113,3.491)	1.273 (0.784,2.068)	1.516 (0.776,2.963)	1.745 (1.055,2.885)	0.792 (0.402,1.560)	1.193 (0.650,2.190)
IV-C3	1.392 (0.901,2.151)	0.947 (0.672,1.334)	1.369 (0.858,2.186)	1.398 (0.926,2.110)	1.017 (0.605,1.710)	1.464 (0.938,2.284)
IV-C4	>999.999 (<0.001,>999.999)	0.986 (0.979,0.993)	0.987 (0.977,0.998)	>999.999 (<0.001,>999.999)	<0.001 (<0.001,>999.999)	1.000 (0.990,1.010)
V	0.975 (0.624,1.524)	0.709 (0.516,0.974)	1.007 (0.637,1.594)	1.334 (0.862,2.065)	1.103 (0.637,1.912)	1.424 (0.912,2.222)
Supplementary Table 2C: CST Comparisons Between Groups: Adjusted Odds Ratio (95% CI) (relative to ND)
Groups (N)	UTI <YE> (605)	UTI <TH> (581)	BV <YE> (1494)	BV <TH> (3359)	BVUTI <YE,YE> (269)	BVUTI <TH,TH> (547)
CST_I	0.701 (0.602,0.816)	0.727 (0.631,0.839)	0.408 (0.357,0.467)	0.486 (0.438,0.539)	0.555 (0.452,0.680)	0.421 (0.312,0.569)
CST_II	1.815 (1.346,2.448)	1.202 (0.873,1.654)	1.256 (0.951,1.659)	1.148 (0.906,1.455)	1.215 (0.787,1.874)	1.918 (1.178,3.123)
CST_III	0.920 (0.771,1.097)	1.062 (0.904,1.246)	1.189 (1.037,1.363)	1.060 (0.946,1.187)	1.003 (0.804,1.250)	1.101 (0.819,1.481)
CST_IV	1.281 (1.098,1.496)	1.351 (1.168,1.561)	1.965 (1.735,2.225)	1.925 (1.736,2.134)	1.831 (1.512,2.218)	1.671 (1.286,2.172)
CST_V	1.453 (0.965,2.189)	0.608 (0.360,1.027)	0.791 (0.527,1.187)	0.749 (0.540,1.039)	0.428 (0.184,0.995)	1.542 (0.782,3.042)
Supplementary Table 2: Comparison adjusted odds ratio and 95% confidence interval (CI) on (A) CST (Community State Types) distributions, (B) VALENCIA Type distributions, and (C) CST distributions between clinically diagnosed <YE> vs undiagnosed/suspected <TH> infections. P-values * <0.05, ** <0.01, *** <0.001, **** <0.0001 by overall Chi-square test. Significant differences were noted in bold and…

### Sheet: S3 Symptoms
Supplementary Table 3: Symptoms Summary
Symptom:	Total	ND	UTI	BV	BV&UTI	P-value
(Moderate or Severe) = Yes
(No or Mild) = No	N (%)	N (%)	N (%)	N (%)	N (%)	N (%)
No Symptoms at all, n (%)	4803 (48.0%)	1604 (33.4%)	618 (12.9%)	2179 (45.4%)	402 (9.4%)	<0.0001
Burning, n (%)	1409 (14.1%)	302 (21.4%)	226 (16.0%)	648 (46.0%)	233 (16.5%)	<0.0001
Dryness, n (%),	1214 (12.1%)	291 (24.0%)	168 (13.8%)	550 (45.3%)	205(16.9%)	<0.0001
Excessive Discharge, n (%)	1937 (19.4%)	467 (24.1%)	121 (6.3%)	1126 (58.1%)	223 (11.5%)	<0.0001
Odorous discharge, n (%)	1829 (18.3%)	340 (18.6%)	79 (4.3%)	1168 (63.9%)	242 (13.2%)	<0.0001
External itchiness, n (%)	1869 (18.7%)	551 (29.5%)	182 (9.7%)	890 (47.6%)	246 (13.2%)	<0.0001
Internal itchiness, n (%)	1025 (10.3%)	261 (25.5%)	105 (10.2%)	487 (47.5%)	172 (16.8%)	<0.0001
Pain while peeing, n (%)	788 (7.9%)	138 (17.5%)	192 (24.4%)	267 (33.9%)	191 (24.2%)	<0.0001
Pain with sex, n (%)	1390 (13.9%)	356 (25.6%)	183 (13.2%)	633 (45.5%)	218 (15.7%)	<0.0001
Vaginal pain, n (%)	1031 (10.3%)	210 (20.4%)	152 (14.7%)	491 (47.6%)	178 (17.3%)	<0.0001
Vaginal swelling, n (%)	517 (5.2%)	109 (21.1%)	59 (11.4%)	253 (48.9%)	96 (18.6%)	<0.0001
Vulva pain, n (%)	1034 (10.3%)	269 (26.0%)	149 (14.4%)	457 (44.2%)	159 (15.4%)	<0.0001
Vulva redness, n (%)	922 (9.2%)	247 (26.8%)	102 (11.1%)	439 (47.6%)	134 (14.5%)	0.0004
Supplementary Table 3: Symptoms Comparisons Between Groups: Adjusted Odds Ratio (95% CI)
Symptom (Moderate&Severe	UTI vs ND	BV vs ND	BV&UTI vs ND	BV&UTI vs BV	UTI vs BV	BV&UTI vs UTI
vs No&Mild)
No Symptoms at all	0.9	0.7	0.5	0.8	1.3	0.6
(ref = ‘yes’)	(0.8, 1.01)	(0.6, 0.7)	(0.4, 0.6)	(0.7, 0.9)	(1.1, 1.5)	(0.5, 0.7)
Burning	1.9	1.4	2.5	1.8	1.4	1.3
(ref=’No’)	(1.6, 2.4)	(1.2, 1.6)	(2.1, 3.0)	(1.5, 2.2)	(1.2, 1.7)	(1.0, 1.6)
Dryness	1.4	1.2	2.1	1.8	1.2	1.6
(ref=’no’)	(1.7, 2.6)	(1.0, 1.4)	(1.7, 2.6)	(1.5, 2.2)	(0.96, 1.4)	(1.2, 2.0)
Excessive Discharge	0.6	1.5	1.4	0.9	0.4	2.2
(ref=’no’)	(0.5, 0.8)	(1.4, 1.7)	(1.1, 1.6)	(0.8, 1.0)	(0.3, 0.5)	(1.7, 2.8)
External itchiness	0.8	0.96	1.3	1.4	0.8	1.6
(ref=’no’)	(0.7, 0.96)	(0.9, 1.1)	(1.1, 1.5)	(1.2, 1.6)	(0.7, 0.98)	(1.3, 2.0)
Internal itchiness	1	1.1	2	1.8	0.9	1.9
(ref=’no’)	(0.8, 1.3)	(0.96, 1.3)	(1.6, 2.4)	(1.4, 2.1)	(0.7, 1.1)	(1.5, 2.5)
Odorous discharge	0.6	2.3	2.2	0.9	0.25	3.7
(ref=’no’)	(0.5, 0.8)	(2.0, 2.6)	(1.8, 2.6)	(0.8, 1.1)	(0.2, 0.3)	(2.8, 4.9)
Pain while peeing	3.8	1.2	4.5	3.8	3.2	1.2
(ref=’no’)	(3.0, 4.8)	(0.96, 1.5)	(3.6, 5.7)	(3.1, 4.7)	(2.6, 4.0)	(0.9, 1.5)
Pain with sex	1.2	1.1	1.9	1.7	1.1	1.5
(ref=’no’)	(1.0, 1.5)	(0.95, 1.3)	(1.6, 2.3)	(1.4, 2.0)	(0.95, 1.4)	(1.2, 1.9)
Vaginal pain	1.9	1.5	2.7	1.8	1.3	1.4
(ref=’no’)	(1.5, 2.3)	(1.2, 1.8)	(2.2, 3.3)	(1.5, 2.2)	(1.0, 1.5)	(1.1, 1.8)
Vaginal swelling	1.3	1.4	2.7	1.8	0.93	1.9
(ref=’no’)	(0.96, 1.8)	(1.1, 1.8)	(1.9, 3.4)	(1.4, 2.3)	(0.7, 1.2)	(1.4, 2.7)
Vulva pain	1.4	1.1	1.8	1.7	1.3	1.3
(ref=’no’)	(1.1, 1.7)	(0.9, 1.2)	(1.5, 2.3)	(1.4, 2.1)	(1.1, 1.6)	(1.0, 1.7)
Vulva redness	1	1.1	1.6	1.4	0.9	1.6
(ref=’no’)	(0.8, 1.3)	(0.9, 1.3)	(1.3, 2.0)	(1.2, 1.8)	(0.7, 1.1)	(1.2, 2.1)
Supplementary Table 3: Symptom severity was quantitatively evaluated at sampling timepoint using a 12-parameter symptom questionnaire that includes the symptoms listed. Participants rated each symptom on a scale: MI = mild, MO = moderate, SE = severe. Participants experiencing moderate to severe symptoms were categorized in the symptoms group, while participants with mild or no symptoms were grou…

### Sheet: S4 Uropathogen <YE vs TH>
Supplementary Table 4: Uropathogen Abundance Comparisons Between Groups with and without Antibiotic Treatment: Adjusted Abundance Difference, p-values (relative to ND)
TAXA	UTI <ALL> (N=1185)	UTI <YE> (N=605)	UTI <TH> (N=581)	BV <ALL> (N=4846)	BV <YE> (N=1494)	BV <TH> (N=3359)	BVUTI <ALL> (N=1053)	BVUTI <YE,YE> (N=269)	BVUTI <TH,TH> (N=547)
Uropathogens	-0.0070 P=0.0049	-0.0117 P=0.0004	-0.0020 P=1.0	-0.0033 P=0.1160	-0.0082 P=0.0006	-0.0011 P=1.0	-0.0081 P=0.0011	-0.0167 P=0.0004	-0.0019 P=1.0
Candida albicans	0.0000 P=1.0	-0.0001 P=1.0	0.0001 P=1.0	0.0000 P=1.0	-0.0021 P=1.0	0.0001 P=1.0	-0.0001 P=1.0	0.0001 P=1.0	-0.0003 P=1.0
Enterococcus faecalis	-0.0029 P<0.0001	-0.0044 P<0.0001	-0.0013 P=1.0	-0.0008 P=0.4078	-0.0020 P=0.0208	-0.0003 P=1.0	-0.0023 P=0.0035	-0.0039 P=0.0269	0.0000 P=1.0
Escherichia coli	-0.0015 P=0.1108	-0.0023 P=0.1975	-0.0076 P=1.0	-0.0004 P=1.0	-0.0013 P=0.8918	-0.0001 P=1.0	-0.0021 P=0.0099	-0.0011 P=1.0	-0.0023 P=0.2134
Klebsiella pneumoniae	-0.0001 P=0.0401	-0.0007 P=0.5106	-0.0008 P=0.4114	-0.0002 P=0.6018	-0.0003 P=0.9736	-0.0002 P=0.9569	-0.0010 P=0.0028	-0.0035 P<0.0001	-0.0003 P=0.9979
Proteus mirabilis	0.0000 P=0.9980	0.0000 P=1.0	-0.0001 P=1.0	0.0000 P=0.9999	0.0000 P=1.0	0.0000 P=1.0	-0.0007 P=0.0097	-0.0001 P=1.0	-0.0002 P=0.9995
Pseudomonas aeruginosa	0.0002 P=1.0	0.0002 P=1.0	0.0002 P=1.0	0.0002 P=0.3977	0.0002 P=1.0	0.0002 P=1.0	0.0002 P=1.0	0.0002 P=1.0	0.0002 P=1.0
Staphylococcus saprophyticus	0.0000 P=0.0824	0.0000 P=0.2787	0.0000 P=1.0	0.0000 P=0.3671	-0.0001 P=0.0015	0.0000 P=1.0	0.0000 P=0.4609	0.0000 P=1.0	0.0000 P=1.0
Streptococcus agalactiae	-0.0019 P=1.0	-0.0044 P=1.0	0.0006 P=1.0	-0.0021 P=0.4251	-0.0046 P=0.1098	-0.0010 P=1.0	-0.0021 P=1.0	-0.0085 P=0.2353	0.0010 P=1.0
Supplementary Table 4: Comparison abundance of uropathogens based on clinically diagnosed <YE> and undiagnosed/suspected <TH> infection, or both <ALL> using adjusted LS-mean and Bonferroni adjustment for multiple testing. P-values * <0.05, ** <0.01, *** <0.001, **** <0.0001. Significant differences were noted in bold and colored.

### Sheet: S5 Treatments
Supplementary Table 5: Treatment Summary
Groups	Total	ND	BV	UTI	BV&UTI	P-value
Treatments	N (%)	N (%)	N (%)	N (%)	N (%)
ALL treatments	7083 (70.8%)	1426 (20.1%)	3839 (54.2%)	948(13.4%)	870(12.3%)	<0.0001
Antibiotics	2961(29.6%)	181 (6.1%)	1615 (54.5%)	663(22.4%)	502(17.0%)	<0.0001
Antifungals	1823 (18.2%)	425 (23.3%)	903 (49.5%)	253(13.9%)	242(13.3%)	<0.0001
Boric acid suppositories	3328 (33.3%)	490 (14.7%)	2136 (64.2%)	265(8.0%)	437(13.1%)	<0.0001
Feminine hygiene products (wash, spray, wipes, douching, etc.)	1443 (14.4%)	326 (22.6%)	724 (50.2%)	162(11.2%)	231(16.0%)	<0.0001
Probiotics	5028 (50.3%)	975 (19.4%)	2712 (53.9%)	677(13.5%)	664(13.2%)	<0.0001
Other	599 (6.0%)	160 (26.7%)	281 (46.9%)	77(12.9%)	81(13.5%)	0.0545
Hormones (injection, oral, vaginal, topical)	913 (9.1%)	262 (28.7%)	360 (39.4%)	167(18.3%)	124(13.6%)	<0.0001
Supplementary Table 5: Treatment Comparisons Between Groups: Adjusted Odds Ratio (95% CI)
Treatments	UTI vs ND	BV vs ND	BV&UTI vs ND	UTI vs BV	BV&UTI vs UTI	BV&UTI vs BV
ALL treatments	4.1(3.5,4.9)	4.0(3.6,4.4)	5.0(4.2,6.0)	1.0(0.9,1.2)	1.2(1.0,1.5)	1.3(1.1,1.5)
Antibiotics	19.1(15.8,23.2)	7.6(6.5,9.0)	14.2(11.7,17.3)	2.5(2.2,2.8)	0.8(0.6,0.9)	1.8(1.6,2.1)
Antifungals	1.5(1.3,1.8)	1.4(1.2,1.6)	1.8(1.5,2.2)	1.1(0.9,1.3)	1.2(1.0,1.5)	1.3(1.1,1.5）
Boric acid suppositories	1.4(1.2,1.7)	3.8(3.4,4.2)	3.5(3.0,4.1)	0.4(0.3,0.4)	2.5(2.1,3.0)	0.9(0.8,1.1)
Feminine hygiene products (wash, spray, wipes, douching, etc.)	1.3(1.0,1.6)	1.3(1.1,1.5)	2.2(1.8,2.6)	1.0(0.8,1.2)	1.7(1.4,2.1)	1.6(1.3,1.9)
Probiotics	2.6(2.2,3.0)	2.5(2.3,2.8)	3.5(3.0,4.0)	1.0(0.9,1.1)	1.4(1.2,1.7)	1.4(1.2,1.6)
Other	1.2(0.9,1.5)	1.1(0.9,1.3)	1.5(1.1,1.9)	1.1(0.8,1.4)	1.3(0.9,1.8)	1.3(1.0,1.7)
Hormones (injection, oral, vaginal, topical)	1.2(1.0,1.6)	0.9(0.7,1.0)	1.3(1.0,1.7)	1.4(1.1,1.7)	1.1(0.8,1.4)	1.5(1.2,1.9)
Supplementary Table 5: Comparison adjusted odds ratio (CI 95%) of different treatment types used within the past 30 days from sample submission. P-values * <0.05, ** <0.01, *** <0.001, **** <0.0001 by Pearson’s Chi-square test. Significant differences were noted in bold.

### Sheet: S6 Uropathogen AB
Supplementary Table 6A: Uropathogen Abundance Comparisons Between Groups with and without Antibiotic Treatment: Adjusted Abundance Difference, p-values
Taxa\Groups	ND (AB+) - ND (AB-)	ND (ALL) - UTI (AB-)	ND (ALL) - UTI (AB+)	ND (ALL) - BV (AB-)	ND (ALL) - BV(AB+)	ND (ALL) - BV&UTI (AB-)	ND (ALL) - BV&UTI (AB+)
Uropathogens	0.0051 P = 1.0	-0.0033 P = 1.0	-0.0098 P = 0.0043	-0.0001 P = 1.0	-0.0097 P < 0.0001	-0.0018 P = 1.0	-0.0150 P < 0.0001
Candida_albicans	-0.0004 P = 1.0	0.0001 P = 1.0	-0.0002 P = 1.0	0.0001 P = 1.0	-0.0001 P = 1.0	0.0000 P = 1.0	-0.0003 P = 1.0
Enterococcus_faecalis	0.0006 P = 1.0	-0.0002 P = 1.0	-0.0050 P < 0.0001	0.0002 P = 1.0	-0.0027 P < 0.0001	-0.0005 P = 1.0	-0.0042 P < 0.0001
Escherichia_coli	0.0042 P = 0.1266	-0.0002 P = 1.0	-0.0026 P = 0.0393	0.0003 P = 1.0	-0.0016 P = 0.1513	-0.0038 P = 1.0	-0.0006 P = 0.0009
Klebsiella_pneumoniae	0.0001 P = 1.0	-0.0012 P = 0.0501	-0.0004 P = 0.9431	-0.0002 P = 0.9852	-0.0003 P = 0.8971	-0.0010 P = 0.1291	-0.0010 P = 0.1530
Proteus_mirabilis	0.0000 P = 1.0	0.0001 P = 1.0	0.0000 P = 1.0	-0.0002 P = 0.9620	0.0000 P = 1.0	0.0000 P = 1.0	0.0000 P < 0.0001
Pseudomonas_aeruginosa	-0.0003 P = 1.0	0.0001 P = 1.0	0.0001 P = 1.0	0.0001 P = 1.0	-0.0001 P = 1.0	0.0001 P = 1.0	0.0001 P = 1.0
Staphylococcus_saprophyticus	0.0000 P = 1.0	0.0000 P = 1.0	-0.0001 P = 0.0397	0.0000 P = 1.0	0.0000 P = 0.0007	0.0000 P = 1.0	0.0000 P = 1.0
Streptococcus_agalactiae	0.0009 P = 1.0	-0.0018 P = 1.0	-0.0021 P = 1.0	-0.0006 P = 0.7844	-0.0051 P = 0.0308	-0.0001 P = 1.0	-0.0042 P = 1.0
Supplementary Table 6B: Uropathogen Abundance Comparisons Between Groups with and without Antibiotic Treatment Split by Diagnosis: Adjusted Abundance Difference, p-values (relative to ND)
DIAGNOSED INFECTION <YE>
TAXA	UTI (AB+) (N=443)	UTI (AB-) (N=164)	BV (AB+) (N=969)	BV (AB-) (N=526)	BVUTI (AB+) (N=206)	BVUTI (AB-) (N=63)
Uropathogens spp.	-0.0126 p < 0.0001	-0.0117 p = 0.0292	-0.0101 p < 0.0001	-0.0039 p = 0.506	-0.0136 p = 0.002	-0.0264 p = 0.0006
Candida_albicans	0.0002 p = 1	-0.0009 p = 0.1078	-0.0002 p = 1	-0.0002 p = 1	0.0 p = 1	0.0004 p = 1
Enterococcus_faecalis	-0.0062 p < 0.0001	0.0 p = 1	-0.0031 p < 0.0001	0.0004 p = 1	-0.0042 p < 0.0001	-0.0031 p = 0.163
Escherichia_coli	-0.0031 p = 0.0084	0.0 p = 1	-0.0018 p = 0.0131	-0.0003 p = 1	-0.0015 p = 0.5753	0.0003 p = 1
Klebsiella_pneumoniae	-0.0004 p = 0.3839	-0.0017 p = 0.0003	-0.0003 p = 0.1633	-0.0003 p = 0.3116	-0.0027 p = 0.001	-0.0061 p < 0.0001
Proteus_mirabilis	0.0 p = 0.5038	0.0 p = 0.0783	0.0 p = 0.8902	-0.0001 p = 0.0589	-0.0002 p = 0.0011	0.0 p = 0.9999
Pseudomonas_aeruginosa	0.0003 p = 1	0.0002 p = 1	0.0002 p = 1	0.0002 p = 1	0.0002 p = 1	0.0002 p = 1
Staphylococcus_saprophyticus	-0.0001 p < 0.0001	0.0 p = 0.414	-0.0001 p = 0.0012	0.0 p = 0.7995	0.0 p = 0.0234	0.0 p = 1
Streptococcus_agalactiae	-0.0033 p = 0.4876	-0.0093 p = 0.0385	-0.005 p = 0.0308	-0.0036 p = 0.4509	-0.0054 p = 0.3713	-0.018 p = 0.0108
SUSPECTED INFECTION <TH>
TAXA	UTI (AB+) (N=222)	UTI (AB-) (N=360)	BV (AB+) (N=647)	BV (AB-) (N=2707)	BVUTI (AB+) (N=133)	BVUTI (AB-) (N=414)
Uropathogens spp.	-0.0057 p = 0.2927	-0.0003 p = 1	-0.0084 p = 0.0006	0.001 p = 1	-0.0116 p = 0.0292	0.0019 p = 1
Candida_albicans	-0.0001 p = 1	0.0 p = 1	-0.0001 p = 1	0.0002 p = 0.4204	-0.0021 p = 0.0004	0.0003 p = 0.9104
Enterococcus_faecalis	-0.0031 p < 0.0001	-0.0003 p = 1	-0.002 p < 0.0001	0.0002 p = 1	0.0001 p = 1	0.0002 p = 1
Escherichia_coli	-0.0015 p = 0.4862	-0.0004 p = 1	-0.0014 p = 0.0474	0.0005 p = 0.5705	-0.0078 p = 0.0002	-0.0007 p = 1
Klebsiella_pneumoniae	-0.0005 p = 0.264	-0.001 p = 0.0007	-0.0005 p = 0.017	-0.0001 p = 0.5377	0.0 p = 0.9988	-0.0004 p = 0.0634
Proteus_mirabilis	-0.0001 p < 0.0001	0.0 p = 0.9976	0.0 p = 0.0036	0.0 p = 0.9068	-0.0003 p < 0.0001	0.0 p = 0.9703
Pseudomonas_aeruginosa	0.0002 p = 1	0.0002 p = 1	0.0002 p = 1	0.0002 p = 0.7075	0.0002 p = 1	0.0002 p = 1
Staphylococcus_saprophyticus	-0.0001 p = 0.0012	0.0 p = 1	0.0 p = 0.0029	0.0 p = 1	0.0 p = 1	0.0 p = 1
Streptococcus_agalactiae	-0.0003 p = 1	0.0011 p = 1	-0.0045 p = 0.0814	0.0002 p = 1	-0.0018 p = 1	0.0022 p = 0.9899
Supplementary Table 6: Comparison abundance of uropathogens based on whether (A) they took antibiotics (+) or not (-), or both (ALL) using adjusted LS-mean and Bonferroni adjustment for multiple testing. Antibiotics were used no later than 7 days before sample submission. (B) We divided the comparisons between clinically diagnosed <YE> and suspected <TH> infection. P-values * <0.05, ** <0.01, ***…

### Sheet: S7 Gardnerella AB
Supplementary Table 7: Gardnerella Abundance Comparisons Between Groups with and without Antibiotic Treatment: Adjusted Abundance Difference, p-values
Taxa	ND (AB+) - ND (AB-)	ND (ALL) - UTI (AB-)	ND (ALL) - UTI (AB+)	ND (ALL) - BV (AB-)	ND (ALL) - BV (AB+)	ND (ALL) - BV&UTI (AB-)	ND (ALL) - BV&UTI (AB+)
Total Gardnerella abundance	-0.0393 P = 1.0	0.0193 P = 1.0	0.0224 P = 1.0	-0.1097 P < 0.0001	-0.0709 P < 0.0001	-0.0788 P < 0.0001	-0.0496 P = 0.0031
Gardnerella_leopoldii	-0.0047 P = 1.0	0.0008 P = 1.0	0.0024 P = 1.0	-0.0098 P < 0.0001	-0.005 P = 0.3559	-0.0101 P = 0.0214	-0.0025 P = 1.0
Gardnerella_piotii	-0.0069 P = 1.0	0.0019 P = 1.0	0.0002 P = 1.0	-0.0111 P < 0.0001	-0.0137 P < 0.0001	-0.015 P = 0.0073	-0.0073 P = 1.0
Gardnerella_spA	-0.0048 P = 1.0	0.0004 P = 1.0	0.0037 P = 1.0	-0.0127 P < 0.0001	-0.0061 P = 0.0761	-0.007 P = 0.5978	-0.0085 P = 0.2033
Gardnerella_spB	-0.0011 P = 1.0	0.0009 P = 1.0	0.0001 P = 1.0	-0.004 P < 0.0001	-0.0003 P = 1.0	-0.0004 P = 1.0	0.0000 P = 1.0
Gardnerella_spC	-0.0003 P = 1.0	0.0001 P = 1.0	0.0000 P = 1.0	-0.0005 P = 0.1082	0.0001 P = 0.9998	-0.0009 P = 0.0965	0.0001 P = 1.0
Gardnerella_spD	-0.0002 P = 1.0	-0.0004 P = 1.0	0.0002 P = 1.0	-0.0006 P = 0.1614	-0.0003 P = 1.0	-0.0017 P = 0.0003	0.0003 P = 1.0
Gardnerella_spE	-0.0021 P = 1.0	0.001 P = 1.0	-0.0005 P = 1.0	-0.003 P = 0.0049	-0.002 P = 1.0	-0.0035 P = 0.4238	-0.0012 P = 1.0
Gardnerella_spF	-0.0002 P = 1.0	-0.0003 P = 1.0	0.0001 P = 1.0	-0.0006 P = 0.0431	0.0000 P = 1.0	-0.0001 P = 1.0	0.0000 P = 1.0
Gardnerella_spG	-0.0006 P = 1.0	0.0001 P = 1.0	0.0000 P = 1.0	-0.0027 P < 0.0001	-0.0004 P = 1.0	-0.0018 P = 0.8587	-0.0008 P = 1.0
Gardnerella_spH	-0.0001 P = 1.0	-0.0003 P = 1.0	0.0001 P = 1.0	-0.0002 P = 0.4075	-0.0001 P = 1.0	-0.0002 P = 1.0	-0.0001 P = 1.0
Gardnerella_swidsinskii	-0.0062 P = 1.0	0.0123 P = 1.0	0.0147 P = 0.6992	-0.034 P < 0.0001	-0.015 P = 0.0392	-0.0134 P = 1.0	-0.0165 P = 0.6756
Gardnerella_vaginalis	-0.012 P = 1.0	0.0028 P = 1.0	0.0015 P = 1.0	-0.0297 P < 0.0001	-0.0281 P < 0.0001	-0.0242 P = 0.0023	-0.013 P = 1.0
Supplementary Table 7: Comparison abundance of Gardnerella species based on whether they took antibiotics (+) or not (-), or both (ALL) using adjusted LS-mean and Bonferroni adjustment for multiple testing. P-values * <0.05, ** <0.01, *** <0.001, **** <0.0001. Antibiotics were used no later than 7 days before sample submission. Significant differences were noted in bold.
